# Cell-type-specific alternative splicing in the cerebral cortex and kidney of a *Setbp1^S858R^* Schinzel-Giedion Syndrome patient variant mouse

**DOI:** 10.1101/2024.06.26.600823

**Authors:** Tabea M. Soelter, Emma F. Jones, Timothy C. Howton, Anthony B. Crumley, Elizabeth J. Wilk, Brittany N. Lasseigne

## Abstract

Schinzel-Giedion Syndrome (SGS) is an ultra-rare Mendelian disorder caused by gain-of-function mutations in the *SETBP1* gene. While previous studies determined multiple roles for how *SETBP1* and associated pathways may cause disease manifestation, they have not assessed whether cell-type-specific alternative splicing (AS) plays a role in SGS. We quantified gene and splice junction (SJ) expression from snRNA-seq data we previously generated from the cerebral cortex and the kidney of an atypical *Setbp1*^S858R^ SGS patient variant (n = 3) and wild-type (n = 3) mice. We performed pseudobulk differential gene expression and SJ usage (SJU) analyses across cell types and conditions. We identified 33 and 62 genes with statistically significant alterations in SJU in the brain and the kidney, respectively. Astrocytes and T cells had the most genes with cell-type-specific changes in SJU (n = 6 each) in the brain and kidney, respectively. We identified significant SJU in a member of the heterogeneous nuclear ribonucleoprotein family, *Hnrnpa2b1*. These findings were cell-type-specific for inhibitory neurons in the cerebral cortex and cell-type-agnostic in the kidney, suggesting tissue-specificity of AS in *Setbp1*^S858R^ mice. To broaden the impact of our results for the rare disease community, we developed a point-and-click web application as a resource for users to explore single-cell resolution changes in the presence of *Setbp1*^S858R^ at the gene and splice junction level. Overall, we find that AS may be implicated in a tissue- and cell-type-specific manner in the cerebral cortex and kidney of *Setbp1*^S858R^ mice.
