## Supplementary Table S4 for "Cell-type-specific alternative splicing in the cerebral cortex and kidney of a *Setbp1^S858R^* Schinzel-Giedion Syndrome patient variant mouse"

### Sheet: setbp1_SJU_celltypespec_disease
Gene	ENS	Mouse	Description	GenCC_Diseases	COSMIC_CDG_Tier	COSMIC_Somatic_Tumors	SFARI_Gene_Score	SFARI_Category	Tissue	Brain_Celltype_Specificity	Kidney_Celltype_Specificity
PNISR	ENSG00000132424	Pnisr	PNN interacting serine and arginine rich protein [Source:HGNC Symbol;Acc:HGNC:21222]	NA	NA	NA	NA	NA	Brain, Kidney	Excitatory Neurons, Inhibitory Neurons, Oligodendrocytes, OPCs	B cells
PHF14	ENSG00000106443	Phf14	PHD finger protein 14 [Source:HGNC Symbol;Acc:HGNC:22203]	NA	NA	NA	3	Rare Single Gene Mutation, Syndromic	Brain	Excitatory Neurons, Inhibitory Neurons, OPCs	NA
KIF21A	ENSG00000139116	Kif21a	kinesin family member 21A [Source:HGNC Symbol;Acc:HGNC:19349]	congenital fibrosis of extraocular muscles type 1; congenital fibrosis of extraocular muscles; arthrogryposis multiplex congenita; fibrosis of extraocular muscles, congenital, 3b	NA	NA	NA	NA	Brain	Excitatory Neurons, Inhibitory Neurons, Oligodendrocytes	NA
SON	ENSG00000159140	Son	SON DNA and RNA binding protein [Source:HGNC Symbol;Acc:HGNC:11183]	ZTTK syndrome	NA	NA	1	Rare Single Gene Mutation, Syndromic, Functional	Brain, Kidney	Astrocytes, Excitatory Neurons, Inhibitory Neurons, Microglia, Oligodendrocytes, OPCs	CDIC-A, CDPC, PCT, T cells, Thin descending limb (LOH)
GPATCH8	ENSG00000186566	Gpatch8	G-patch domain containing 8 [Source:HGNC Symbol;Acc:HGNC:29066]	NA	NA	NA	NA	NA	Brain	Astrocytes	NA
CLU	ENSG00000120885	Clu	clusterin [Source:HGNC Symbol;Acc:HGNC:2095]	NA	NA	NA	NA	NA	Brain	Astrocytes	NA
PLA2G7	ENSG00000146070	Pla2g7	phospholipase A2 group VII [Source:HGNC Symbol;Acc:HGNC:9040]	NA	NA	NA	NA	NA	Brain	Astrocytes	NA
SAT1	ENSG00000130066	Sat1	spermidine/spermine N1-acetyltransferase 1 [Source:HGNC Symbol;Acc:HGNC:10540]	NA	NA	NA	NA	NA	Brain	Astrocytes	NA
PTN	ENSG00000105894	Ptn	pleiotrophin [Source:HGNC Symbol;Acc:HGNC:9630]	NA	NA	NA	NA	NA	Brain	Astrocytes	NA
SLC7A10	ENSG00000130876	Slc7a10	solute carrier family 7 member 10 [Source:HGNC Symbol;Acc:HGNC:11058]	NA	NA	NA	NA	NA	Brain	Astrocytes	NA
IGF1R	ENSG00000140443	Igf1r	insulin like growth factor 1 receptor [Source:HGNC Symbol;Acc:HGNC:5465]	growth delay due to insulin-like growth factor I resistance	NA	NA	NA	NA	Brain, Kidney	Excitatory Neurons	Thin descending limb (LOH)
CALM2	ENSG00000143933	Calm1	calmodulin 2 [Source:HGNC Symbol;Acc:HGNC:1445]	long QT syndrome 15; long QT syndrome; catecholaminergic polymorphic ventricular tachycardia	NA	NA	NA	NA	Brain	Excitatory Neurons	NA
CALM3	ENSG00000160014	Calm1	calmodulin 3 [Source:HGNC Symbol;Acc:HGNC:1449]	familial long QT syndrome; long QT syndrome; long QT syndrome 16; catecholaminergic polymorphic ventricular tachycardia	NA	NA	NA	NA	Brain	Excitatory Neurons	NA
CALM1	ENSG00000198668	Calm1	calmodulin 1 [Source:HGNC Symbol;Acc:HGNC:1442]	long QT syndrome 14; long QT syndrome; catecholaminergic polymorphic ventricular tachycardia 4; catecholaminergic polymorphic ventricular tachycardia	NA	NA	NA	NA	Brain	Excitatory Neurons	NA
RBM26	ENSG00000139746	Rbm26	RNA binding motif protein 26 [Source:HGNC Symbol;Acc:HGNC:20327]	NA	NA	NA	NA	NA	Brain	Excitatory Neurons	NA
AFDN	ENSG00000130396	Afdn	afadin, adherens junction formation factor [Source:HGNC Symbol;Acc:HGNC:7137]	NA	1	AL	NA	NA	Brain, Kidney	Excitatory Neurons, Inhibitory Neurons	CDIC-B, CDPC, Thin ascending limb (LOH), Thin descending limb (LOH)
SRRM2	ENSG00000167978	Srrm2	serine/arginine repetitive matrix 2 [Source:HGNC Symbol;Acc:HGNC:16639]	intellectual developmental disorder, autosomal dominant 72	NA	NA	2	Rare Single Gene Mutation, Syndromic	Brain, Kidney	Excitatory Neurons, Inhibitory Neurons	CDIC-B, CDPC, DCT, Dendritic cells, Mesenchymal cells, PCT, Proximal tubule cells, PST, T cells, Thick ascending limb (LOH), Thin ascending limb (LOH), Thin descending limb (LOH)
PRRC2C	ENSG00000117523	Prrc2c	proline rich coiled-coil 2C [Source:HGNC Symbol;Acc:HGNC:24903]	NA	NA	NA	NA	NA	Brain, Kidney	Inhibitory Neurons	CDIC-A, CDPC, T cells
ZCCHC7	ENSG00000147905	Zcchc7	zinc finger CCHC-type containing 7 [Source:HGNC Symbol;Acc:HGNC:26209]	NA	NA	NA	NA	NA	Brain, Kidney	Inhibitory Neurons	B cells
HNRNPA2B1	ENSG00000122566	Hnrnpa2b1	heterogeneous nuclear ribonucleoprotein A2/B1 [Source:HGNC Symbol;Acc:HGNC:5033]	inclusion body myopathy with early-onset Paget disease with or without frontotemporal dementia 2; oculopharyngeal muscular dystrophy 2; amyotrophic lateral sclerosis; inclusion body myopathy with Paget disease of bone and frontotemporal dementia	1	prostate	NA	NA	Brain, Kidney	Inhibitory Neurons	CDPC, Connecting tubule cells, DCT, Dendritic cells, PCT, Podocytes, Proximal tubule cells, PST, T cells, Thick ascending limb (LOH), Thin ascending limb (LOH), Thin descending limb (LOH)
SREK1	ENSG00000153914	Srek1	splicing regulatory glutamic acid and lysine rich protein 1 [Source:HGNC Symbol;Acc:HGNC:17882]	NA	NA	NA	NA	NA	Brain, Kidney	Inhibitory Neurons	DCT
RBM39	ENSG00000131051	Rbm39	RNA binding motif protein 39 [Source:HGNC Symbol;Acc:HGNC:15923]	NA	NA	NA	NA	NA	Brain	Microglia	NA
SSH2	ENSG00000141298	Ssh2	slingshot protein phosphatase 2 [Source:HGNC Symbol;Acc:HGNC:30580]	NA	NA	NA	NA	NA	Brain	Microglia	NA
PRKCA	ENSG00000154229	Prkca	protein kinase C alpha [Source:HGNC Symbol;Acc:HGNC:9393]	NA	NA	NA	2	Rare Single Gene Mutation, Functional	Brain, Kidney	Microglia	T cells
ARGLU1	ENSG00000134884	Arglu1	arginine and glutamate rich 1 [Source:HGNC Symbol;Acc:HGNC:25482]	NA	NA	NA	NA	NA	Brain	Microglia	NA
MAL	ENSG00000172005	Mal	mal, T cell differentiation protein [Source:HGNC Symbol;Acc:HGNC:6817]	NA	NA	NA	NA	NA	Brain	Oligodendrocytes	NA
FTH1	ENSG00000167996	Fth1	ferritin heavy chain 1 [Source:HGNC Symbol;Acc:HGNC:3976]	hemochromatosis type 5; neurodegeneration with brain iron accumulation 9	NA	NA	NA	NA	Brain, Kidney	Oligodendrocytes	CDIC-B, CDPC, Endothelial cells, PCT, Podocytes, Proximal tubule cells, PST, T cells, Thin ascending limb (LOH)
MBNL1	ENSG00000152601	Mbnl1	muscleblind like splicing regulator 1 [Source:HGNC Symbol;Acc:HGNC:6923]	NA	NA	NA	NA	NA	Brain, Kidney	Oligodendrocytes	CDIC-B
PICALM	ENSG00000073921	Picalm	phosphatidylinositol binding clathrin assembly protein [Source:HGNC Symbol;Acc:HGNC:15514]	NA	1	T-ALL, AML	NA	NA	Brain, Kidney	Oligodendrocytes	T cells
ARPP21	ENSG00000172995	Arpp21	cAMP regulated phosphoprotein 21 [Source:HGNC Symbol;Acc:HGNC:16968]	amyotrophic lateral sclerosis	NA	NA	NA	NA	Brain	OPCs	NA
PTGDS	ENSG00000107317	Ptgds	prostaglandin D2 synthase [Source:HGNC Symbol;Acc:HGNC:9592]	NA	NA	NA	NA	NA	Brain	Vascular Cells	NA
SPTBN1	ENSG00000115306	Sptbn1	spectrin beta, non-erythrocytic 1 [Source:HGNC Symbol;Acc:HGNC:11275]	developmental delay, impaired speech, and behavioral abnormalities	NA	NA	2	Rare Single Gene Mutation, Syndromic	Brain	Vascular Cells	NA
TCF4	ENSG00000196628	Tcf4	transcription factor 4 [Source:HGNC Symbol;Acc:HGNC:11634]	Pitt-Hopkins syndrome; corneal dystrophy, Fuchs endothelial, 3; Fuchs' endothelial dystrophy; autosomal dominant non-syndromic intellectual disability; intellectual disability; autism spectrum disorder	NA	NA	1	Rare Single Gene Mutation, Syndromic, Genetic Association, Functional	Brain	Vascular Cells	NA
GRIA2	ENSG00000120251	Gria2	glutamate ionotropic receptor AMPA type subunit 2 [Source:HGNC Symbol;Acc:HGNC:4572]	neurodevelopmental disorder with language impairment and behavioral abnormalities	NA	NA	1	Rare Single Gene Mutation	Brain	OPCs	NA
ATP1A1	ENSG00000163399	Atp1a1	ATPase Na+/K+ transporting subunit alpha 1 [Source:HGNC Symbol;Acc:HGNC:799]	Charcot-Marie-tooth disease, axonal, type 2DD; hypomagnesemia, seizures, and intellectual disability 2; neurodevelopmental disorder	1	adrenal aldosterone producing adenoma	2	Rare Single Gene Mutation, Syndromic	Kidney	NA	B cells, CDIC-A, CDIC-B, CDPC, Dendritic cells, Endothelial cells, Mesenchymal cells, Podocytes, Proximal tubule cells, PST, T cells, Thick ascending limb (LOH), Thin ascending limb (LOH), Thin descending limb (LOH)
ALDOB	ENSG00000136872	Aldob	aldolase, fructose-bisphosphate B [Source:HGNC Symbol;Acc:HGNC:417]	hereditary fructose intolerance; complex neurodevelopmental disorder	NA	NA	NA	NA	Kidney	NA	CDPC, Connecting tubule cells, Dendritic cells, Endothelial cells, Mesenchymal cells, PCT, Podocytes, Proximal tubule cells, PST, T cells, Thin ascending limb (LOH), Thin descending limb (LOH)
IGFBP7	ENSG00000163453	Igfbp7	insulin like growth factor binding protein 7 [Source:HGNC Symbol;Acc:HGNC:5476]	familial retinal arterial macroaneurysm	NA	NA	NA	NA	Kidney	NA	B cells, CDPC, DCT, Dendritic cells, PCT, Podocytes, Proximal tubule cells, T cells, T regulatory cells, Thick ascending limb (LOH), Thin ascending limb (LOH), Thin descending limb (LOH)
FXYD2	ENSG00000137731	Fxyd2	FXYD domain containing ion transport regulator 2 [Source:HGNC Symbol;Acc:HGNC:4026]	renal hypomagnesemia 2	NA	NA	NA	NA	Kidney	NA	B cells, CDIC-B, DCT, Dendritic cells, Endothelial cells, Proximal tubule cells, T cells, Thick ascending limb (LOH), Thin ascending limb (LOH), Thin descending limb (LOH)
OXCT1	ENSG00000083720	Oxct1	3-oxoacid CoA-transferase 1 [Source:HGNC Symbol;Acc:HGNC:8527]	succinyl-CoA:3-ketoacid CoA transferase deficiency	NA	NA	NA	NA	Kidney	NA	B cells, CDIC-A, CDIC-B, CDPC, PCT, Proximal tubule cells, PST, Thick ascending limb (LOH), Thin descending limb (LOH)
DDX17	ENSG00000100201	Ddx17	DEAD-box helicase 17 [Source:HGNC Symbol;Acc:HGNC:2740]	NA	NA	NA	NA	NA	Kidney	NA	CDIC-A, CDIC-B, CDPC, DCT, T regulatory cells, Thick ascending limb (LOH)
FUS	ENSG00000089280	Fus	FUS RNA binding protein [Source:HGNC Symbol;Acc:HGNC:4010]	amyotrophic lateral sclerosis; amyotrophic lateral sclerosis type 6; juvenile amyotrophic lateral sclerosis; tremor, hereditary essential, 4	1	liposarcoma, AML, Ewing sarcoma, angiomatoid fibrous histiocytoma, fibromyxoid sarcoma	NA	NA	Kidney	NA	B cells
WNK1	ENSG00000060237	Wnk1	WNK lysine deficient protein kinase 1 [Source:HGNC Symbol;Acc:HGNC:14540]	neuropathy, hereditary sensory and autonomic, type 2A; pseudohypoaldosteronism type 2C; hereditary sensory and autonomic neuropathy type 2	NA	NA	NA	NA	Kidney	NA	B cells, Proximal tubule cells, T regulatory cells, Thin ascending limb (LOH)
CLCNKB	ENSG00000184908	Clcnkb	chloride voltage-gated channel Kb [Source:HGNC Symbol;Acc:HGNC:2027]	Bartter disease type 4B; Bartter disease type 3; Gitelman syndrome; Bartter syndrome type 4	NA	NA	NA	NA	Kidney	NA	CDIC-A
DDX5	ENSG00000108654	Ddx5	DEAD-box helicase 5 [Source:HGNC Symbol;Acc:HGNC:2746]	NA	1	prostate	NA	NA	Kidney	NA	CDIC-A, CDIC-B, DCT, Podocytes, Proximal tubule cells, T cells
ITM2B	ENSG00000136156	Itm2b	integral membrane protein 2B [Source:HGNC Symbol;Acc:HGNC:6174]	ABri amyloidosis; ADan amyloidosis; retinal dystrophy with inner retinal dysfunction and ganglion cell anomalies	NA	NA	NA	NA	Kidney	NA	CDIC-A, CDIC-B, CDPC, Podocytes, T regulatory cells, Thin ascending limb (LOH), Thin descending limb (LOH)
NUMB	ENSG00000133961	Numb	NUMB endocytic adaptor protein [Source:HGNC Symbol;Acc:HGNC:8060]	NA	NA	NA	NA	NA	Kidney	NA	CDIC-A
IVNS1ABP	ENSG00000116679	Ivns1abp	influenza virus NS1A binding protein [Source:HGNC Symbol;Acc:HGNC:16951]	immunodeficiency 70	NA	NA	NA	NA	Kidney	NA	CDIC-A, Proximal tubule cells
WLS	ENSG00000116729	Wls	Wnt ligand secretion mediator [Source:HGNC Symbol;Acc:HGNC:30238]	Zaki syndrome	NA	NA	NA	NA	Kidney	NA	CDIC-B
ATP6V0B	ENSG00000117410	Atp6v0b	ATPase H+ transporting V0 subunit b [Source:HGNC Symbol;Acc:HGNC:861]	NA	NA	NA	NA	NA	Kidney	NA	CDIC-B
CHPT1	ENSG00000111666	Chpt1	choline phosphotransferase 1 [Source:HGNC Symbol;Acc:HGNC:17852]	NA	NA	NA	NA	NA	Kidney	NA	CDIC-B, Dendritic cells, Endothelial cells, Mesenchymal cells, T cells, Thin ascending limb (LOH)
ATP1B1	ENSG00000143153	Atp1b1	ATPase Na+/K+ transporting subunit beta 1 [Source:HGNC Symbol;Acc:HGNC:804]	NA	NA	NA	NA	NA	Kidney	NA	CDPC, Endothelial cells, T cells
USP34	ENSG00000115464	Usp34	ubiquitin specific peptidase 34 [Source:HGNC Symbol;Acc:HGNC:20066]	NA	NA	NA	NA	NA	Kidney	NA	CDPC, Endothelial cells, Proximal tubule cells
RSRP1	ENSG00000117616	Rsrp1	arginine and serine rich protein 1 [Source:HGNC Symbol;Acc:HGNC:25234]	NA	NA	NA	NA	NA	Kidney	NA	Connecting tubule cells, T regulatory cells
ABCG2	ENSG00000118777	Abcg2	ATP binding cassette subfamily G member 2 (JR blood group) [Source:HGNC Symbol;Acc:HGNC:74]	NA	NA	NA	NA	NA	Kidney	NA	Connecting tubule cells
RHOBTB1	ENSG00000072422	Rhobtb1	Rho related BTB domain containing 1 [Source:HGNC Symbol;Acc:HGNC:18738]	NA	NA	NA	NA	NA	Kidney	NA	Connecting tubule cells, PCT, PST
FKBP5	ENSG00000096060	Fkbp5	FKBP prolyl isomerase 5 [Source:HGNC Symbol;Acc:HGNC:3721]	NA	NA	NA	NA	NA	Kidney	NA	Connecting tubule cells
CDC37L1	ENSG00000106993	Cdc37l1	cell division cycle 37 like 1, HSP90 cochaperone [Source:HGNC Symbol;Acc:HGNC:17179]	NA	NA	NA	NA	NA	Kidney	NA	Connecting tubule cells, PCT
SFPQ	ENSG00000116560	Sfpq	splicing factor proline and glutamine rich [Source:HGNC Symbol;Acc:HGNC:10774]	NA	1	papillary renal	NA	NA	Kidney	NA	Connecting tubule cells, PST
PRP4K	ENSG00000112739	Prpf4b	pre-mRNA processing factor kinase PRP4K [Source:HGNC Symbol;Acc:HGNC:17346]	NA	NA	NA	NA	NA	Kidney	NA	Connecting tubule cells
EEF1A1	ENSG00000156508	Eef1a1	eukaryotic translation elongation factor 1 alpha 1 [Source:HGNC Symbol;Acc:HGNC:3189]	NA	NA	NA	NA	NA	Kidney	NA	Endothelial cells, Proximal tubule cells, Thin ascending limb (LOH)
PLSCR2	ENSG00000163746	Plscr2	phospholipid scramblase 2 [Source:HGNC Symbol;Acc:HGNC:16494]	NA	NA	NA	NA	NA	Kidney	NA	Endothelial cells
FERMT2	ENSG00000073712	Fermt2	FERM domain containing kindlin 2 [Source:HGNC Symbol;Acc:HGNC:15767]	NA	NA	NA	NA	NA	Kidney	NA	Mesenchymal cells
AKR1A1	ENSG00000117448	Akr1a1	aldo-keto reductase family 1 member A1 [Source:HGNC Symbol;Acc:HGNC:380]	NA	NA	NA	NA	NA	Kidney	NA	PCT
CHD3	ENSG00000170004	Chd3	chromodomain helicase DNA binding protein 3 [Source:HGNC Symbol;Acc:HGNC:1918]	Snijders Blok-Campeau syndrome	NA	NA	1	Rare Single Gene Mutation, Syndromic	Kidney	NA	PCT
SLC17A3	ENSG00000124564	Slc17a3	solute carrier family 17 member 3 [Source:HGNC Symbol;Acc:HGNC:10931]	NA	NA	NA	NA	NA	Kidney	NA	PCT
HUWE1	ENSG00000086758	Huwe1	HECT, UBA and WWE domain containing E3 ubiquitin protein ligase 1 [Source:HGNC Symbol;Acc:HGNC:30892]	intellectual disability, X-linked syndromic, Turner type; non-syndromic X-linked intellectual disability; syndromic intellectual disability	NA	NA	NA	Rare Single Gene Mutation, Syndromic	Kidney	NA	Podocytes
NAPSA	ENSG00000131400	Napsa	napsin A aspartic peptidase [Source:HGNC Symbol;Acc:HGNC:13395]	NA	NA	NA	NA	NA	Kidney	NA	PST
HECTD1	ENSG00000092148	Hectd1	HECT domain E3 ubiquitin protein ligase 1 [Source:HGNC Symbol;Acc:HGNC:20157]	neurodevelopmental disorder; neural tube defect	NA	NA	3	Rare Single Gene Mutation	Kidney	NA	T cells
SLC27A2	ENSG00000140284	Slc27a2	solute carrier family 27 member 2 [Source:HGNC Symbol;Acc:HGNC:10996]	NA	NA	NA	NA	NA	Kidney	NA	T cells
TRPM7	ENSG00000092439	Trpm7	transient receptor potential cation channel subfamily M member 7 [Source:HGNC Symbol;Acc:HGNC:17994]	hypomagnesemia, seizures, and intellectual disability; autosomal dominant macrothrombocytopenia; amyotrophic lateral sclerosis-parkinsonism-dementia complex; macrothrombocytopenia, isolated	NA	NA	3	Rare Single Gene Mutation	Kidney	NA	T cells
SF3B1	ENSG00000115524	Sf3b1	splicing factor 3b subunit 1 [Source:HGNC Symbol;Acc:HGNC:10768]	NA	1	myelodysplastic syndrome	2	Rare Single Gene Mutation	Kidney	NA	T regulatory cells
LDHB	ENSG00000111716	Ldhb	lactate dehydrogenase B [Source:HGNC Symbol;Acc:HGNC:6541]	glycogen storage disease due to lactate dehydrogenase H-subunit deficiency	NA	NA	NA	NA	Kidney	NA	Thick ascending limb (LOH)
CDK8	ENSG00000132964	Cdk8	cyclin dependent kinase 8 [Source:HGNC Symbol;Acc:HGNC:1779]	intellectual developmental disorder with hypotonia and behavioral abnormalities	NA	NA	NA	Rare Single Gene Mutation, Syndromic	Kidney	NA	Thin descending limb (LOH)
CDKL1	ENSG00000100490	Cdkl1	cyclin dependent kinase like 1 [Source:HGNC Symbol;Acc:HGNC:1781]	NA	NA	NA	NA	NA	Kidney	NA	Thin descending limb (LOH)
NA	NA	Acsm2	NA	NA	NA	NA	NA	NA	NA	NA	Mesenchymal cells, Proximal tubule cells, T cells, Thin descending limb (LOH)
NA	NA	Akr1c21	NA	NA	NA	NA	NA	NA	NA	NA	PCT, Proximal tubule cells, PST
NA	NA	Atp5a1	NA	NA	NA	NA	NA	NA	NA	NA	Proximal tubule cells
NA	NA	Atp5b	NA	NA	NA	NA	NA	NA	NA	NA	Proximal tubule cells
NA	NA	Ftl1	NA	NA	NA	NA	NA	NA	NA	NA	PCT, Proximal tubule cells
NA	NA	Kap	NA	NA	NA	NA	NA	NA	NA	NA	B cells, CDIC-A, CDIC-B, CDPC, Connecting tubule cells, DCT, Dendritic cells, Endothelial cells, Mesenchymal cells, PCT, Podocytes, Proximal tubule cells, PST, T cells, T regulatory cells, Thick ascending limb (LOH), Thin ascending limb (LOH), Thin descending limb (LOH)
NA	NA	Keg1	NA	NA	NA	NA	NA	NA	NA	NA	T cells
NA	NA	Kng2	NA	NA	NA	NA	NA	NA	NA	NA	DCT
NA	NA	Slc22a30	NA	NA	NA	NA	NA	NA	NA	NA	Connecting tubule cells, PCT, Proximal tubule cells
NA	NA	Trf	NA	NA	NA	NA	NA	NA	NA	Oligodendrocytes	NA
